# IL-38 limits alloreactivity through modulating myeloid and T-cell activation

**DOI:** 10.64898/2026.06.19.728400

**Authors:** Anastasiia Kiprina, Wenqing Xu, Igor Mačinković, Nicola Böffinger, Dmitry Namgaladze, Kristin Jordan, Mohammed A.F. Elewa, Anne-Claire Jacomin, Ivan Kur, Blerina Aliraj, Katharina Imkeller, Bernhard Brüne, Andreas Weigert

## Abstract

Interleukin-38 (IL-38) is a cytokine of the IL-1 cytokine family that promotes the resolution of inflammation. Resolution mechanisms comprise the induction or recovery of immune tolerance that is lacking in various acute and chronic inflammatory pathologies, including Graft-versus-Host Disease (GvHD). The role of IL-38 in the context of immune tolerance, its primary immune cell targets and underlying molecular mechanisms are not defined. In this study, we investigated the impact of IL-38 on human alloreactivity and in a mouse model of acute GvHD. Our data suggests that monocytes differentiating into macrophages are the main cellular target of IL-38. Specifically, IL-38 reduces antigen presentation capacity in differentiating monocytes through an IL-1 family receptor-independent mechanism, which subsequently avoids T-cell activation. In parallel, IL-38 ameliorates inflammation in allogeneic settings in human and murine GvHD models by promoting the expansion of regulatory T-cells. Our findings indicate that IL-38 promotes immune tolerance during alloreactivity by affecting myeloid cells and T-cells.
