## Supplementary Table 2 for "IL-38 limits alloreactivity through modulating myeloid and T-cell activation"

### Sheet: intracellular staining 
	Antibody	clone	Provider
	CD14-BB700	MφP9	BD
	CD3 - BUV805	SK7	BD
	CD33-BV510	WM53	BD
	CD56-BV605	HCD56	Biolegend
	CD16-BV650	3G8	BD
	CD1c-PE-CF594	L161	Biolegend
	γδ TCR- BUV615	11F2	BD
	CD20-APC-H7	2H7	BD
	HLA-DR- APC/Fire750	L243	Biolegend
	IL-6-Pe-Cy7	MQ2-13A5	Biolegend
	IFN-γ- FITC	4S.B3	Biolegend
	TNF-α-APC	MAb11	Biolegend
	IL-10-PE	JES3-9D7	Biolegend
	live-dead-Zombie-UV446		Biolegend

### Sheet: Classical Monocyte panel 
	Antibody	clone	Provider
	HLA-DR- APC/Fire750	L243	Biolegend
	HLA-ABC-RB545	G46-2.6	BD
	CD274-BUV496	MIH1	BD
	CD74-PECF594	LN2	Biolegend
	CD40-BV605	5C3	Biolegend
	OX40L-BUV786	ik-1	Biolegend
	CD197-BV421	G043H7	Biolegend
	CD80-BV711	L307.4	BD
	CD192-PECy7	K036C2	Biolegend
	CD195-BUV395	3A9	BD
	CD275-BUV737	2D3/B7-H2	BD
	CD14-BB700	MφP9	BD
	CD16-BV650	3G8	BD
	CD163-PE	GHI/61	BD
	CD33-BV510	WM53	BD
	CD86-PerCP/Fire806	IT2.2	Biolegend
	live-dead-Zombie-UV446		Biolegend

### Sheet: early macrophages
	Antibody	clone	Provider
	CD14-BB700	MφP9	BD
	CD64-BV605	clone 10.1	Biolegend
	CD206-PE	clone 15-2	Biolegend
	CD163-APC	GHI/61	Biolegend
	HLA-DR- APC/Fire750	L243	Biolegend
	CD16-BV650	3G8	BD
	CD80-BV711	L307.4	BD
	HLA-ABC-BV421	G46-2.6	BD
	CD192-PECy7	K036C2	Biolegend
	CD86-FITC	2331 (FUN-1)	BD
	live-dead-Zombie-UV446		Biolegend

### Sheet: human macrophages
	Antibody	clone	Provider
	CD14-BB700	MφP9	BD
	CD64-BV605	clone 10.1	Biolegend
	CD206-PECy7	clone 15-2	Biolegend
	CD163-APC	GHI/61	Biolegend
	HLA-DR- APC/Fire750	L243	Biolegend
	CD16-BV650	3G8	BD
	CD80-BV711	L307.4	BD
	MerTK-BV421	590H11G1E3	Biolegend
	FOLR2-PE	94/bFOLR2	Biolegend
	CD86-FITC	2331 (FUN-1)	BD
	live-dead-Zombie-UV446		Biolegend

### Sheet: human Tregs
	Antibody	clone	Provider
	CD3 - BUV805	SK7	BD
	CD4-RB613	SK3	BD
	CD33-BV510	WM53	BD
	CD20-APC-H7	2H7	BD
	CD25-PE-Cy7	M-A251	BD
	CD127-BB700	HIL-7R-M21	BD
	CD73-PE-CF594	AD2	BD
	CD39-BUV737	TU66	BD
	FoxP3-PE	259D	Biolegend
	live-dead-Zombie-UV446		Biolegend

### Sheet: human antigen presentation
	Antibody	clone	Provider
	CD3 - BUV805	SK7	BD
	CD4-RB613	SK3	BD
	CD8-BV650	RPA-T8	BD
	CD196-PE	G034E3	Biolegend
	CD69-BUV395	FN50	BD
	CD25-PE-Cy7	M-A251	BD
	CD127-BB700	HIL-7R-M21	BD
	CD38-BUV615	HIT2	BD
	efluor 670		Invitrogen
	live-dead-Zombie-UV446		Biolegend

### Sheet: organ-on-chip
	Antibody	clone	Provider
	CD3 - BUV805	SK7	BD
	CD4-RB613	SK3	BD
	CD8-BV650	RPA-T8	BD
	CD16-BV650	3G8	BD
	CD14-BB700	MφP9	BD
	CD20-APC-H7	2H7	BD
	CD33-BV510	WM53	BD
	HLA-DR- APC/Fire750	L243	Biolegend
	CD192-PECy7	K036C2	Biolegend
	CD195-BUV395	3A9	BD
	CD198-PE-CF594	433H	BD
	CD45-APC	HI30	BD
	CD279-BUV737 (PD-1)	EH12.1	BD
	Hoechst 33342		BD

### Sheet: mouse tissues
	Antibody	Dye	Clone	Provider
	CD3	PE-CF594	145-2C11	BD Biosciences
	CD4	BV711	GK15	BD Biosciences
	CD8	BV650	53-6.7	BioLegend
	CD11c	BV711	HL3	BD Biosciences
	CD44	AlexaFluor 700	IM7	BD Biosciences
	CD11b	BV605	M170	BioLegend
	CD19	APC/Fire 750	6D5	BioLegend
	CD45	VioBlue	30F11	Miltenyi
	CD90.2	PE	30H12	Miltenyi
	CD117	APC-eFluor780	ACK2	eBioscience
	CD140a	PE	APA5	BD Biosciences
	CD146	AlexaFluor488	ME-9F1	BD Biosciences
	CD324	AlexaFluor 647	DECMA-1	Biolegend
	CD326	BV711	G8.8	BD Biosciences
	SiglecH	FITC	551	BioLegend
	F4/80	PE-Cy7	BM8	BioLegend
	γδ TCR	APC	GL3	BioLegend
	MHC-II	APC	M5/114.15.2	Biolegend
	Ly-6C	PerCP-Cy5.5	HK1.4	BioLegend
	Ly-6G	APC-Cy7	1A8	BioLegend
	NK1.1	BV510	PK136	BD Biosciences
	CD31	BUV615	MEC 13.3	BD Biosciences
	GITR	PE-Cy7	YGITR765	BioLegend
	H-2kb	BUV395	AF6-88.5	BD Biosciences
	H-2kd	BUV805	SF1-1.1	BD Biosciences
	live-dead-Zombie-UV446			Biolegend
