## Supplementary Table 3 for "IL-38 limits alloreactivity through modulating myeloid and T-cell activation"

### Sheet: Tabelle1
	Antigen	Clone	Provider	Nr.	Host	Reactivity	Dilution
	CD3e	SP7	abcam	ab16669	rabbit	mouse (human)	500
	CD4	D7D2Z	Cell Signaling	25229S	rabbit	mouse	200
	CD8a	D4W2Z	Cell Signaling	98941S	rabbit	mouse	500
	FoxP3	D6O8R	Cell Signaling	12653S	rabbit	mouse	200
	MHC II	M5/114.15.2	invitrogen	14-5321-82	rat	mouse	400
	F4/80	D2S9R	Cell Signaling	70076S	rabbit	mouse	500
